# Paired associated SARS-CoV-2 spike variable positions: a network analysis approach to emerging variants

**DOI:** 10.1101/2023.05.04.539462

**Authors:** Yiannis Manoussopoulos, Cleo Anastassopoulou, John P. A. Ioannidis, Athanasios Tsakris

## Abstract

Amino acids in variable positions of proteins may be correlated, with potential structural and functional implications. Here, we apply exact tests of independence in R × C contingency tables to examine noise-free associations between variable positions of the SARS-CoV-2 spike protein, using as a paradigm sequences from Greece deposited in GISAID (N=6,683/1,078 full-length) for the period February 29, 2020 to April 26, 2021 that essentially covers the first three pandemic waves. We examine the fate and complexity of these associations by network analysis, using associated positions (exact p≤0.001 and Average Product Correction ≥2) as links and the corresponding positions as nodes . We found a temporal linear increase of positional differences and a gradual expansion of the number of position associations over time, represented by a temporally evolving intricate web, resulting in a non-random complex network of 69 nodes and 252 links. Overconnected nodes corresponded to the most adapted variant positions in the population, suggesting a direct relation between network degree and position functional importance. Modular analysis revealed 25 *k*-cliques comprising three to 11 nodes. At different *k*- clique resolutions, one to four communities were formed, capturing epistatic associations of circulating variants (Alpha, Beta, B.1.1.318), but also Delta, which dominated the evolutionary landscape later in the pandemic. Cliques of aminoacidic positional associations tended to occur in single sequences, enabling the recognition of epistatic positions in real-world virus populations. Our findings provide a novel way of understanding epistatic relationships in viral proteins with potential applications in the design of virus control procedures.

**Importance:** Paired positional associations of adapted amino acids in virus proteins may provide new insights for understanding virus evolution and variant formation. We investigated potential intramolecular relationships between variable SARS-CoV-2 spike positions by exact tests of independence in R × C contingency tables, having applied Average Product Correction (APC) to eliminate background noise. Associated positions (exact p≤0.001 and APC≥2) formed a non-random, epistatic network of 25 cliques and 1-4 communities at different clique resolutions, revealing evolutionary ties between variable positions of circulating variants, and a predictive potential of previously unknown network positions. Cliques of different sizes represented theoretical combinations of changing residues in sequence space, allowing the identification of significant aminoacidic combinations in single sequences of real-world populations. Our analytic approach that links network structural aspects to mutational aminoacidic combinations in the spike sequence population offers a novel way to understand virus epidemiology and evolution.
