## Supplementary material for "Paired associated SARS-CoV-2 spike variable positions: a network analysis approach to emerging variants": SI File 2

### Sheet: Legend
SI File 2. Amino acidic combinations of a Delta 3k-Clique and their occurence in real-world SARS-CoV-2 sequences.

### Sheet: Delta 3k clique AA combinations
A) The 4-k clique that includes all unique Delta family related positions (see Fig 7 )													B) All contingency tables of all clique combinations examining pairwise associations
		Original	Mutation
	pos_19	Τ	R													pos_478
	pos_452	L	R													K	T
	pos_478	T	K											pos_19	R	7	0	7
															T	0	1071	1071
																7	1071	1078
C) All possible combinations of the 4-k clique nodes and the frequencies in real world sequences (in red are the mutated sites)
																pos_452
a/a	pos_19	pos_452	pos_478	Frequency of occurrence		GISAID EPI key										L	R
1	Τ	L	T	1068										pos_19	R	0	7	7
2	R	R	K	7		EPI_ISL_1716736	EPI_ISL_1921288	EPI_ISL_1921764	EPI_ISL_1921765	EPI_ISL_1921739	EPI_ISL_1921165				T	1068	3	1071
3	Τ	R	T	3		EPI_ISL_1716737	EPI_ISL_1920691	EPI_ISL_1731827								1068	10	1078
4	Τ	L	K	0
5	Τ	R	K	0												pos_478
6	R	L	T	0												K	T
7	R	L	K	0										pos_452	L	0	1068	1068
8	R	R	T	0											R	7	3	10
																7	1071	1078
