## Supplementary material for "Paired associated SARS-CoV-2 spike variable positions: a network analysis approach to emerging variants": SI File 3

### Sheet: Legend
SI File 3. Cliques of the SARS-CoV-2 spike network

### Sheet: Cliques of the SARS-CoV-2 net
a_a	Cliques
1	ins_214 ins_215 ins_216
2	pos_52 pos_67 pos_888
3	pos_796 pos_653 pos_1221 pos_684
4	pos_452 pos_681 pos_156 pos_478 pos_19
5	pos_1118 pos_570 pos_716 pos_982 pos_255
6	pos_1084 pos_1118 pos_570 pos_982
7	pos_1118 pos_570 pos_716 pos_982 pos_879
8	pos_1118 pos_222 pos_570 pos_716 pos_982 pos_262 pos_272
9	pos_417 pos_701 pos_689 pos_80 pos_241 pos_243 pos_242
10	pos_215 pos_417 pos_701 pos_689 pos_241 pos_243
11	pos_1118 pos_144 pos_570 pos_716 pos_747 pos_982 pos_69 pos_70 pos_98
12	pos_1118 pos_452 pos_570 pos_681 pos_716 pos_982 pos_478 pos_19
13	pos_1118 pos_144 pos_501 pos_570 pos_614 pos_681 pos_716 pos_982 pos_69 pos_70
14	pos_1118 pos_144 pos_501 pos_570 pos_716 pos_796 pos_982 pos_69 pos_70 pos_95
15	pos_1118 pos_501 pos_570 pos_716 pos_796 pos_982 pos_484 pos_69 pos_70 pos_95
16	pos_1118 pos_144 pos_501 pos_570 pos_681 pos_716 pos_982 pos_69 pos_70 pos_98
17	pos_1118 pos_144 pos_222 pos_501 pos_570 pos_681 pos_716 pos_982 pos_18 pos_69 pos_70
18	pos_1118 pos_215 pos_417 pos_570 pos_701 pos_716 pos_982 pos_18 pos_689
19	pos_1118 pos_417 pos_570 pos_701 pos_716 pos_982 pos_18 pos_689 pos_80
20	pos_1118 pos_144 pos_215 pos_417 pos_570 pos_701 pos_716 pos_982 pos_18 pos_69 pos_70
21	pos_1118 pos_417 pos_570 pos_701 pos_716 pos_982 pos_18 pos_484 pos_69 pos_70 pos_80
22	pos_1118 pos_501 pos_570 pos_716 pos_982 pos_18 pos_484 pos_69 pos_70 pos_80
23	pos_1118 pos_144 pos_501 pos_570 pos_716 pos_982 pos_18 pos_69 pos_70 pos_80
24	pos_1118 pos_144 pos_417 pos_570 pos_681 pos_701 pos_716 pos_982 pos_18 pos_69 pos_70
25	pos_1118 pos_144 pos_417 pos_570 pos_701 pos_716 pos_982 pos_18 pos_69 pos_70 pos_80
